# Single-cell transcriptomics reveals immune suppression and cell states predictive of patient outcomes in rhabdomyosarcoma

**DOI:** 10.1101/2022.07.15.497944

**Authors:** Jeff DeMartino, Michael T. Meister, Lindy Visser, Mariël Brok, Marian J. A. Groot Koerkamp, Laura S. Hiemcke-Jiwa, Terezinha de Souza, Johannes H. M. Merks, Frank C. P. Holstege, Thanasis Margaritis, Jarno Drost

## Abstract

Paediatric rhabdomyosarcoma (RMS) is a soft tissue malignancy of mesenchymal origin which is thought to arise as a consequence of derailed myogenic differentiation. Despite intensive treatment regimens, the prognosis for high-risk patients remains dismal. The cellular differentiation states underlying RMS and how these relate to patient outcomes remain largely elusive. Here, we used single-cell mRNA-sequencing to generate a transcriptomic atlas of RMS. Analysis of the RMS tumour niche revealed evidence of an immunosuppressive microenvironment. We also identified an interaction between NECTIN3 and TIGIT, specific to the more aggressive fusion-positive (FP) RMS subtype, as a putative cause of tumour-induced T-cell dysfunction. In malignant RMS cells we defined transcriptional programs reflective of normal myogenic differentiation. Furthermore, we showed that these cellular differentiation states are predictive of patient outcomes in both FP RMS and the more clinically homogenous fusion-negative subtype. Our study reveals the potential of therapies targeting the immune microenvironment of RMS and suggests that assessing tumour differentiation states may enable a more refined risk stratification.
