## Supplementary Table 1 for "Single-cell transcriptomics reveals immune suppression and cell states predictive of patient outcomes in rhabdomyosarcoma"

### Sheet: Sheet1
Sample_name	histology_type	fusion_status_path	fusion_type	pat_sex	sample_disease_instance	sample_location	sample_body_site	sample_last_treatment_before	sample_interval_to_last_treatment	primary_age_at_diagnosis	primary_site_code	primary_site_specific	primary_tumor_size	primary_M_status	primary_met_location	primary_N_status	primary_N_location	primary_treatment_protocol	primary_RT	primary_risk_group	primary_IRS_group
RMS012	embryonal	negative	negative	male	primary	primary	paratesticular	treatment_naive	NA	<10	UG-BP	paratesticular	>5	M0	NA	N0	NA	RMS2005	no	A	I
RMS000HQC	alveolar	positive	PAX7-FOXO1	male	first_relapse	met	cerebral	VIT	few_weeks	<10	EXT	lower_leg	>5	M1	BM_and_bone	N0	NA	RMS2005_met	yes	met	IV
RMS000CPU	alveolar	positive	PAX3-FOXO1	male	first_relapse	met	kidney	after_maintenance	15_months	>10	UG-BP	prostate	>5	M1	bone	N1	iliacal_paraaortal	RMS2005_met	yes	met	IV
RMS000DJE	sclerosing	negative	negative	male	primary	primary	hand	treatment_naive	NA	<10	EXT	hand	<5	M0	NA	N1	arm	RMS2005	yes	F	NA
RMS000ETXY	embryonal	negative	negative	male	primary	primary	paratesticular	treatment_naive	NA	<10	UG-BP	paratesticular	>5	M0	NA	N0	NA	RMS2005	no	B	I
RMS000HEI	embryonal	negative	negative	male	primary	primary	paratesticular	treatment_naive	NA	>10	UG-BP	paratesticular	>5	M0	NA	N0	NA	RMS2005	no	C	NA
RMS410	alveolar	positive	PAX3-FOXO1	male	second_relapse	met	BM	VIT	3_months	<10	OTH	thorax	>5	M1	BM_and_bone	N0	NA	RMS2005_met	yes	met	IV
RMS000FAN	embryonal	negative	negative	male	primary	primary	buttock	protocol_group_met	few_weeks	<10	OTH	buttock	>5	M1	pulmonary	N1	groin	RMS2005_met	yes	met	IV
RMS444	embryonal	negative	negative	male	primary	primary	paratesticular	treatment_naive	NA	>10	UG-BP	paratesticular	>5	M0	NA	N0	NA	RMS2005	no	B	I
RMS000CXI	embryonal	negative	negative	male	first_relapse	met	LN_iliacal	protocol_group_B_IVA	13_months	>10	UG-BP	paratesticular	>5	M0	NA	N0	NA	RMS2005	no	B	I
RMS127	alveolar	positive	PAX3-FOXO1	male	primary	met	BM	treatment_naive	NA	>10	HN-nPM	sinus_maxillaris	NA	M1	BM	N1	cervical	RMS2005_met	yes	met	IV
RMS000GKV	embryonal	negative	negative	female	primary	primary	arm	treatment_naive	NA	<10	EXT	arm	>5	M1	BM	N0	NA	RMS2005_met	yes	met	IV
RMS672	embryonal	negative	negative	male	primary	primary	sinus_maxillaris	treatment_naive	NA	<10	HN-PM	sinus_maxillaris	<5	M0	NA	N0	NA	RMS2005	brachytherapy	E	III
RMS000FLV	alveolar	positive	PAX3-FOXO1	female	primary	primary	arm	treatment_naive	NA	<10	EXT	upper_leg	<5	M0	NA	N0	NA	RMS2005	yes	H	III
RMS000HVX	alveolar	positive	PAX3-FOXO1	female	primary	primary	arm	IVA_RT	few_weeks	<10	EXT	upper_leg	<5	M0	NA	N0	NA	RMS2005	yes	H	III
RMS000GRN	alveolar	positive	PAX3-FOXO1	male	first_relapse	met	lower_leg	topotecan_cyclophosphamide	few_weeks	>10	HN-PM	cavum_nasi	<5	M0	NA	N0	NA	RMS2005	brachytherapy	G	NA
RMS000EEC	embryonal	positive	PAX3-WWTR1	male	primary	primary	shoulder	protocol_group_E_IVA	few_weeks	>10	EXT	shoulder	>5	M0	NA	N0	NA	RMS2005	yes	E	III
RMS000FWE	embryonal	negative	negative	male	primary	primary	paratesticular	treatment_naive	NA	<10	UG-BP	paratesticular	<5	M0	NA	N0	NA	RMS2005	no	C	II
RMS000FYP	embryonal	negative	negative	male	primary	primary	paratesticular	treatment_naive	NA	>10	UG-BP	paratesticular	<5	M0	NA	N0	NA	RMS2005	no	B	I
